# Spatial Transcriptomics Reveals the Temporal Architecture of the Seminiferous Epithelial Cycle and Precise Sertoli-Germ Synchronization

**DOI:** 10.1101/2024.10.28.620681

**Authors:** Arun Chakravorty, Benjamin D. Simons, Shosei Yoshida, Long Cai

## Abstract

Spermatogenesis is characterized by the seminiferous epithelial cycle, a periodic pattern of germ cell differentiation with a wave-like progression along the length of seminiferous tubules. While key signaling and metabolic components of the cycle are known, the transcriptional changes across the cycle and the correlations between germ cell and somatic lineages remain undefined. Here, we use spatial transcriptomics via RNA SeqFISH+ to profile 2,638 genes in 216,090 cells in mouse testis and identify a periodic transcriptional pattern across tubules that precisely recapitulates the seminiferous epithelial cycle, enabling us to map cells to specific timepoints along the developmental cycle. Analyzing gene expression in somatic cells reveals that Sertoli cells exhibit a cyclic transcriptional profile closely synchronized with germ cell development while other somatic cells do not demonstrate such synchronization. Remarkably, in mouse testis with drug-induced ablation of germ cells, Sertoli cells independently maintain their cyclic transcriptional dynamics. By analyzing expression data, we identify an innate retinoic acid cycle, a network of transcription factors with cyclic activation, and signaling from germ cells that could interact with this network. Together, this work leverages spatial geometries for mapping the temporal dynamics and reveals a regulatory mechanism in spermatogenesis where Sertoli cells oscillate and coordinate with the cyclical progression of germ cell development.

**Graphical Abstract:** 
