## Supplementary Table 2 for "Spatial Transcriptomics Reveals the Temporal Architecture of the Seminiferous Epithelial Cycle and Precise Sertoli-Germ Synchronization"

TF	ConservedTargets	NumConservedTargets
Arid3a	['Elf5']	1
Arid5b	['Bcl6', 'Bclaf1', 'Cbx4', 'Cited2', 'Ctnna1', 'Ctnna3', 'Epas1', 'Gata4', 'Gng12', 'Hexim1', 'Hivep1', 'Hmgxb4', 'Igf1r', 'Inhbb', 'Itga6', 'Kitl', 'Klf6', 'Map3k1', 'Nab1', 'Nck2', 'Nfe2l1', 'Ppp1r10', 'Ppp1r12a', 'Prickle1', 'Ptk2b', 'Rara', 'Rest', 'Rnf4', 'Sox8', 'Tgfb1', 'Tgfb3', 'Thbs1', 'Tle4', 'Ubtf']	34
Arnt	['Dusp3']	1
Atf3	['Cnr1', 'Creb3l2', 'Dusp4', 'Dusp5', 'Dusp8', 'Edn1', 'Egr1', 'Egr2', 'Egr3', 'Fgf11', 'Flnb', 'Fos', 'Fosb', 'Fosl2', 'Itga5', 'Klf2', 'Nfkbiz', 'Nr4a3', 'Ppp1r10', 'Smarca1', 'Traf1', 'Trip6', 'Vegfa', 'Zfp36']	24
Atf6	['Bmpr2', 'Cic', 'Gab1', 'Gpc4', 'Itgb1', 'Nfe2l1', 'Thbs1']	7
Bach1	['Tead1']	1
Bclaf1	['Arid1a', 'Arid5b', 'Atf7', 'Atp2b1', 'Cdkn1b', 'Ctnna3', 'Gata4', 'Hbp1', 'Hdac2', 'Map4k4', 'Nsd1', 'Ppp1r12a', 'Rap1b', 'Rnf4', 'Tox4', 'Zmynd11']	16
Bhlhe40	['Abl1', 'Adcy7', 'Akt2', 'Arid5b', 'Asxl1', 'Bcl6', 'Cpt1a', 'Ctnna1', 'Dcaf6', 'Erf', 'Fgfr1', 'Gabbr1', 'Gas7', 'Gpc4', 'Hdac6', 'Hif1a', 'Hivep1', 'Hmox1', 'Id2', 'Il6ra', 'Itgav', 'Klf10', 'Klf6', 'Mafg', 'Map2k3', 'Mef2d', 'Nab2', 'Nck2', 'Nr1d1', 'Pfkfb2', 'Rragd', 'Sgpl1', 'Sipa1l3', 'Sphk1', 'Stat3', 'Stat6', 'Thbs1', 'Tle2', 'Tle3', 'Tnfrsf1a', 'Trim25', 'Ubn1', 'Vegfa', 'Ywhab', 'Zfp14…	45
Cdx4	['Smad4']	1
Clock	['Atf7', 'Gas7', 'Gata4', 'Ncoa2', 'Rnf4', 'Taok1', 'Tcerg1']	7
Creb1	['Ccnt2', 'Kitl', 'Map4k3', 'Nab1', 'Pard3b', 'Pik3c2a', 'Ppp2r3a', 'Sox12', 'Zfp281']	9
Creb3	['Rnf38']	1
Creb3l2	['Lamc1']	1
Ctcf	['Ell', 'Itpr2', 'Nr1d2', 'Nsd1', 'Zfp281']	5
Cux1	['Acaca', 'Agpat4', 'Ank2', 'Ankib1', 'Arid1a', 'Arrb1', 'Axin1', 'Bcar1', 'Bcl2l11', 'Bmpr2', 'Cacnb3', 'Camkk2', 'Carm1', 'Caskin1', 'Cblb', 'Cdc42', 'Cdk2', 'Chd8', 'Cish', 'Col4a3', 'Csdc2', 'Daxx', 'Dbp', 'Dpf1', 'Eif4e', 'Erbb4', 'Ercc2', 'Foxk1', 'Foxo6', 'Gadd45g', 'Gata1', 'Gna12', 'Gna13', 'Gtf2i', 'Il15ra', 'Inhbb', 'Inpp5a', 'Itpk1', 'Itpkb', 'Itpr2', 'Jmy', 'Kdm2b', 'Keap1', 'Klf3', …	108
Cux2	['Gbx1']	1
Dmrta1	['Helz', 'Hmgb3', 'Mxi1', 'Ncoa2', 'Prkd1', 'Sox9', 'Tle1', 'Zeb2', 'Zmynd8']	9
E2f1	['Ccnd1', 'Sfrp2']	2
E2f3	['Kdm4a', 'Map3k6', 'Zfp275']	3
E2f4	['Map2k7', 'Rasa1', 'Rela', 'Ywhaq']	4
Egr1	['Atf3', 'Fos', 'Fosb', 'Irs2', 'Jun', 'Lbh', 'Nr4a1', 'Nr4a3', 'Relb', 'Six4', 'Spry4']	11
Egr2	['Atf3', 'Cish', 'Cnr1', 'Fosb', 'Nfkbiz', 'Nr4a3', 'Socs3']	7
Egr3	['Atf3', 'Egr2', 'Fosb', 'Irf1', 'Nfkb2', 'Nfkbiz', 'Nr4a3']	7
Egr4	['Flnb', 'Pik3c2g']	2
Elf1	['Adipor1', 'Epas1', 'Itgb5', 'Lpar3', 'Yap1']	5
Elf4	['Akt2', 'Bbx', 'Mafb', 'Zfhx3']	4
Elk1	['Arhgap17', 'Uhrf2']	2
Elk4	['Dnm3', 'Hivep1', 'Itgb1', 'Klf6', 'Rgl1']	5
Emx2	['Ncoa4', 'P2rx1']	2
Ep300	['Adipor1', 'Kank1', 'Lifr', 'Mtmr3', 'Phf13', 'Pla2g6', 'Prickle1', 'Rapgef3', 'Tcf20']	9
Erg	['Nr2e1']	1
Ets1	['Pdgfb']	1
Etv6	['Gabarapl1', 'Ppp1r16b', 'Zeb2']	3
Fli1	['Runx1']	1
Fosb	['Atf3', 'Dusp5', 'Egr1', 'Egr2', 'Egr3', 'Fos', 'Fosl2', 'Nfkbiz', 'Nr4a3']	9
Fosl2	['Adcy7', 'Akt2', 'Atf3', 'Cyth2', 'Dlg3', 'Etv6', 'Fosb', 'Lpar6', 'Ltbr', 'Nfkb2', 'Pak6', 'Rapgef5', 'Rorc', 'Sipa1l1']	14
Foxj1	['Apbb1ip', 'Ptch2', 'Zfp36l1']	3
Foxj2	['Arid5b', 'Itpr1']	2
Foxk1	['Foxo6', 'Itpkb', 'Kdm2b', 'Nfia', 'Phf13', 'Plk2', 'Rora', 'Tsc22d4']	8
Foxn2	['Amot', 'Asxl1', 'Atp1a2', 'Bbx', 'Dmrta1', 'Gab1', 'Klf15', 'Mxi1', 'Otud4', 'Pik3r3', 'Tshz1', 'Wt1', 'Zfhx3']	13
Foxo1	['Gab1', 'Maml3', 'Naa15']	3
Foxo3	['Adipor1', 'Adora1', 'Agpat4', 'Amhr2', 'Axin1', 'Bbx', 'Cited2', 'Ctnna3', 'Ddit4', 'Fyn', 'Gab1', 'Gabarapl1', 'Gpc4', 'Hbp1', 'Helz', 'Il6st', 'Itgb5', 'Jmy', 'Klf9', 'Lpar3', 'Mafb', 'Mtpn', 'Mxd1', 'Nfe2l1', 'Nfkbia', 'Npr1', 'Nr0b1', 'Pard6b', 'Pde4b', 'Phf13', 'Rest', 'Rgs2', 'Rlim', 'Smarca2', 'Tiam1', 'Tshz1', 'Ywhag']	37
Foxo6	['Caskin1', 'Dbp', 'Itpkb', 'Mef2d', 'Mras', 'Rora', 'Tbx18', 'Tcf7l2', 'Zfp36l1']	9
Foxp1	['Ankrd10', 'Apc', 'Brpf1', 'Inpp5b', 'Klf15', 'Zfhx3']	6
Foxq1	['Meis1']	1
Gata1	['Cblb', 'Cux1']	2
Gata4	['Adora1', 'Arid1a', 'Arid5b', 'Asxl1', 'Atf7ip', 'Bcl6', 'Clock', 'Ctnna1', 'Epas1', 'Hbp1', 'Hexim1', 'Hmbox1', 'Hmgb3', 'Hmox1', 'Itga6', 'Itgb1', 'Kank1', 'Klf16', 'Mta2', 'Ncoa2', 'Nfe2l2', 'Pde10a', 'Phf13', 'Psen2', 'Ptk2b', 'Rara', 'Rnf4', 'Sgpl1', 'Sox8', 'Tgfb1', 'Thbs1', 'Wt1']	32
Gata6	['Adipor1', 'Csnk1g3', 'Fem1c', 'Nab1', 'Nr5a1', 'Tcf4', 'Tob1', 'Tshz1', 'Wt1']	9
Hcfc1	['Arid1a', 'Cdkn1a', 'Hdac6', 'Kdm5c', 'Ltbp1', 'Map4k4', 'Ncoa2', 'Phf8', 'Prickle1', 'Rlim', 'Taok2', 'Tcf20', 'Zic3']	13
Hdac2	['Arid5b', 'Ctnna3', 'Hmgxb4', 'Trp53bp1']	4
Hdac6	['Akt2', 'Erf', 'Huwe1', 'Ncoa2', 'Ubtf']	5
Hes7	['Bcl6']	1
Hic1	['Col1a2']	1
Hif1a	['Akt2', 'Arid4a', 'Bhlhe40', 'Gnai1', 'Gpc4', 'Klf10', 'Mxi1', 'Nfkbia', 'Wasl']	9
Hoxa7	['Lamc3', 'Ssbp2']	2
Hoxa9	['Phox2b']	1
Hoxc4	['Hoxc5', 'Tbx6']	2
Hoxc6	['Hoxc5', 'Lamc3', 'Myc']	3
Hoxd13	['Dpf3']	1
Hoxd9	['Adcy5', 'Arx', 'Ctgf', 'Gli1', 'Lamc3', 'Tgfb1i1']	6
Ikzf1	['Itga2']	1
Irf1	['Atf3', 'Egr3', 'Nr2e1', 'Prkab2', 'Rarg', 'Rorc', 'Smad6', 'Socs3']	8
Irf5	['Csf1r']	1
Jun	['Axin2', 'Cntfr', 'Dusp16', 'Erf', 'Inppl1', 'Ltbp1', 'Mef2d', 'Nr4a3', 'Prkab2', 'Tead1']	10
Kdm5a	['Atf7ip', 'Brpf1', 'Cdk7', 'Crebbp', 'Ctnna2', 'Cul1', 'Dido1', 'Dnmt3a', 'Erc1', 'Ewsr1', 'G2e3', 'Gng12', 'Hk2', 'Hmg20a', 'Hnrnpr', 'Itpr1', 'Itpr2', 'Kdm2a', 'Mapk1', 'Med1', 'Nck2', 'Nfx1', 'Rb1', 'Tbl1xr1', 'Trp53bp1', 'Wasl', 'Ythdc1', 'Zfp653']	28
Klf10	['Maff', 'Tle3']	2
Klf13	['Erf', 'Sipa1l1']	2
Klf15	['Aatf', 'Akt2', 'Amot', 'Ankrd10', 'Asxl1', 'Atf7ip', 'Baz1b', 'Bbx', 'Cyth2', 'Daam2', 'Dlg3', 'Dnm3', 'Erf', 'Foxp1', 'Gabbr1', 'Gas7', 'Gng8', 'Grm8', 'Hmgb3', 'Htatsf1', 'Klf9', 'Mafk', 'Mxd1', 'Mxi1', 'Nfat5', 'Nfkbiz', 'Otud4', 'Pak3', 'Pfkfb2', 'Pfkfb4', 'Pik3r3', 'Pkn1', 'Plcb3', 'Ptk2b', 'Ryr2', 'Shc4', 'Sipa1l1', 'Smyd1', 'Tbl1x', 'Tle1', 'Tle2', 'Tshz1', 'Zfhx3']	43
Klf16	['Adora1', 'Amhr2', 'Amot', 'Atp2b3', 'Cdk4', 'Fyb', 'Gas7', 'Gata4', 'Hdac6', 'Nab2', 'Nck2', 'Nfe2l1', 'Otud4', 'Ptk2b', 'Sgpl1', 'Sox8', 'Thbs1', 'Tiam1']	18
Klf3	['Aff1', 'Ankib1', 'Arrb1', 'Bmpr2', 'Cacnb3', 'Chd8', 'Cul1', 'Dbp', 'Ddx58', 'Dpf3', 'Enpp2', 'Foxo6', 'Foxp4', 'Gna12', 'Gng12', 'Gtf2ird1', 'Inhbb', 'Irs2', 'Itgav', 'Itpkb', 'Itpr2', 'Kank1', 'Kdm2b', 'Lamb2', 'Map3k1', 'Mapkapk2', 'Mras', 'Mycn', 'Nfia', 'Nsmaf', 'P2rx4', 'P2rx7', 'Pik3cd', 'Pip4k2a', 'Plce1', 'Plcg1', 'Plk2', 'Ppp1r13b', 'Ppp2r3a', 'Ppp2r5e', 'Rai1', 'Rai14', 'Rb1', 'Rbpj'…	54
Klf6	['Arid5b', 'Atp2b1', 'Ctnna1', 'Sox4']	4
Lhx3	['Hes3']	1
Lhx8	['Hmga2']	1
Lhx9	['Ldb2']	1
Maf	['Col1a2', 'Lamc3']	2
Mafg	['Bhlhe40', 'Map3k3', 'Rapgef3', 'Tsc22d1']	4
Mafk	['Arhgap17', 'Klf15', 'Nr1d1']	3
Max	['Gng8']	1
Mef2d	['Foxo6', 'Zfp36l1']	2
Meis3	['Col1a2', 'Fbxo32']	2
Mga	['Shc4']	1
Mnt	['Cpt1a', 'Maged1', 'Mllt6', 'Mxd1', 'Nr1d1', 'Tle2']	6
Mxd4	['Asxl1', 'Ncor2', 'Ppp1r16b', 'Rapgef3']	4
Mxi1	['Adora1', 'Apc', 'Arhgap17', 'Atp1a2', 'Bbx', 'Bcl6', 'Cpt1a', 'Cyth2', 'Cyth3', 'Dlg3', 'Dnm3', 'Dtx4', 'Fosl2', 'Foxn2', 'Gab1', 'Gabbr1', 'Gas7', 'Gpc4', 'Grm8', 'Hdac6', 'Hif1a', 'Hk2', 'Hmbox1', 'Htatsf1', 'Klf13', 'Klf15', 'Klf9', 'Ldb1', 'Mafb', 'Mafk', 'Map3k5', 'Mtf2', 'Mxd1', 'Ncoa1', 'Ncoa2', 'Nfat5', 'Otud4', 'Pdcd11', 'Pfkfb2', 'Phf8', 'Pik3r3', 'Ppp1r16b', 'Prlr', 'Ryr2', 'Shc4', '…	56
Nfat5	['Atp1a2', 'Grm8', 'Klf15', 'Magi1', 'Plcb4', 'Sipa1l1', 'Synj2', 'Trank1', 'Zfp275']	9
Nfatc3	['Rala', 'Sipa1l2']	2
Nfatc4	['Col1a2']	1
Nfe2l1	['Atp2b1', 'Grb2', 'Itgb5', 'Mllt6', 'Ralb', 'Sox4', 'Tgfb1']	7
Nfic	['Foxo3', 'Sox9', 'Tgfb1', 'Tsc22d4']	4
Nfkb1	['Ltbp1']	1
Nfya	['Nsd1']	1
Nkx1-2	['Bbc3', 'Dusp8', 'Thra']	3
Nkx6-1	['Hes5']	1
Nr1d1	['Bhlhe40']	1
Nr1h2	['Zmynd8']	1
Nr2f6	['Mnx1']	1
Patz1	['Ctnna2', 'Dnmt3a', 'Dpf1', 'Mtmr3', 'Rai1', 'Rgl2', 'Six5', 'Sox12', 'Ubtf']	9
Pbx3	['Pdgfra']	1
Phf8	['Adnp2', 'Amhr2', 'Amot', 'Ankrd10', 'Apc', 'Ar', 'Arid5b', 'Atp1a2', 'Bbx', 'Chd4', 'Cnot7', 'Col27a1', 'Crtc2', 'Daam2', 'Dnm3', 'Gab1', 'Gpc4', 'Gpkow', 'Hcfc1', 'Hdac6', 'Helz', 'Hmgb3', 'Htatsf1', 'Huwe1', 'Inpp5b', 'Kdm5b', 'Kdm5c', 'Maged1', 'Map3k7', 'Mtm1', 'Mtpn', 'Mxi1', 'Nf2', 'Nfatc2ip', 'Nfx1', 'Npr1', 'Pak3', 'Ralb', 'Rbbp7', 'Rlim', 'Rps6ka3', 'Rragb', 'Safb2', 'Smarca1', 'Tab3',…	54
Phox2b	['Hoxa9', 'Zic1']	2
Pou1f1	['Foxf2']	1
Pparg	['Itga3', 'Zfp467']	2
Prdm1	['Csf1r', 'Il1b']	2
Rb1	['Arid4a', 'Brwd1', 'Cdkn1b', 'Foxj3', 'Hnrnpr', 'Kcnma1', 'Klf3', 'Mapk14', 'Rap1b', 'Rasa1', 'Sox12', 'Suz12', 'Tcf7l2', 'Tsc22d1', 'Uhrf2']	15
Rel	['Bclaf1', 'Nlk', 'Phka1', 'Zfp451']	4
Rela	['Cdk2', 'Foxo6', 'Kcnma1', 'Map2k7', 'Rapgef3', 'Rgl2', 'Tle2', 'Ywhaq']	8
Relb	['Il1a', 'Nr1d1', 'Pxn', 'Rragd', 'Ubn1', 'Zbtb20']	6
Rest	['Adipor2', 'Adora1', 'Ankib1', 'Arid5b', 'Dbp', 'Epas1', 'Foxo3', 'Gna12', 'Hexim1', 'Hopx', 'Inhbb', 'Ipmk', 'Irs2', 'Itgb1', 'Lats1', 'Lpar3', 'Nab1', 'Nfe2l1', 'Parp1', 'Phf13', 'Rbpj', 'Rnf4', 'Sin3a', 'Smarca4', 'Sox8', 'Tmem131', 'Yap1', 'Ywhag']	28
Rora	['Itpkb', 'Klf3', 'Phf21b', 'Sh3d19']	4
Rxra	['Ctgf', 'Nr2f2']	2
Rxrb	['Ppp1r12c', 'Rgl2']	2
Sin3a	['Csnk1g1', 'Dazap2', 'Gna13', 'Gng12', 'Itga6', 'Kank2', 'Lpar3', 'Map2k5', 'Ncstn', 'Nf2', 'Pdcd7', 'Pde10a', 'Phf13', 'Rest', 'Smarca4', 'Stag1', 'Tmem131', 'Ulk3', 'Yap1']	19
Smad3	['Foxo6', 'Kcnma1']	2
Smarca4	['Abl1', 'Carm1', 'Cbl', 'Csde1', 'Eif4b', 'Gna12', 'Gtf2i', 'Hexim1', 'Id4', 'Ilf3', 'Itgb5', 'Kdm2a', 'Kdm2b', 'Kdm5b', 'Keap1', 'Med1', 'Mtmr2', 'Nab2', 'Pdcd7', 'Phf13', 'Phf23', 'Ppp1r10', 'Raf1', 'Rest', 'Sin3a', 'Tulp4', 'Zfp523']	27
Snapc4	['Trp53']	1
Sox12	['Ank2', 'Arid4a', 'Camkk2', 'Ccnt2', 'Cdk2', 'Cdkn1b', 'Chd7', 'Cish', 'Creb1', 'Crebbp', 'Cux2', 'Dnmt3a', 'Dpf1', 'Dpf3', 'Ehmt2', 'Ep300', 'Epas1', 'Esrra', 'Foxo6', 'Foxp4', 'Fyn', 'Gnaq', 'Hnrnpr', 'Igf1r', 'Ing1', 'Inhbb', 'Itpkb', 'Itpr2', 'Kank1', 'Kdm2b', 'Mef2d', 'Mycn', 'Nab1', 'Ncoa3', 'Nfia', 'Nr5a1', 'Nsd1', 'P2rx7', 'Pard3b', 'Patz1', 'Phf13', 'Phf21b', 'Pias3', 'Pou2f1', 'Prickle…	61
Sox3	['Crb2', 'Lin28a', 'Tcf7']	3
Sox7	['Uhrf1']	1
Sox8	['Arid5b', 'Cdkn1b', 'Epas1', 'Fyn', 'Igf1r', 'Inhbb', 'Itga6', 'Nab1', 'Ncoa2', 'Phf13', 'Phf21b', 'Prickle1', 'Prkce', 'Rara', 'Rest', 'Sox12', 'Tcf20', 'Tgfb1', 'Ubtf']	19
Sox9	['Akt2', 'Cyth2', 'Gabarapl1', 'Gpc4', 'Mllt6', 'Nfe2l1', 'Pik3r3', 'Rragd', 'Sgpl1', 'Sipa1l1', 'Smad3', 'Zeb2']	12
Sp1	['Dazap2']	1
Sp2	['Gna12', 'Inpp5a']	2
Srebf1	['Atp2b1', 'Ctnnb1', 'Hexim1', 'Inhbb', 'Itgb1', 'Klf3', 'Rara', 'Spen']	8
Srebf2	['Cdc42', 'Foxc1', 'Magi3', 'Map3k6', 'Mef2d', 'Pip5k1a', 'Zswim4']	7
Stat1	['Bmpr2', 'Clock', 'Enpp2', 'Map4k4', 'Mapk9', 'Tead1']	6
Stat3	['Pdgfra', 'Ubtf']	2
Stat4	['Prox1']	1
Tcf7l1	['Adcy7', 'Mafb', 'Tmpo']	3
Tead2	['Efna1', 'Onecut3']	2
Tef	['Kank2', 'Mxd4', 'Safb', 'Ubp1', 'Wt1']	5
Tfdp1	['Ahctf1', 'Cnot7', 'Ehmt2', 'Ewsr1', 'Huwe1', 'Mcm3', 'Nf2', 'Otud4', 'Parp1', 'Tiam1', 'Tmpo', 'Ubtf', 'Ywhab']	13
Tfe3	['Ncstn']	1
Thra	['Sipa1l1']	1
Thrb	['Itga3']	1
Ubtf	['Adora1', 'Akt2', 'Arid5b', 'Cbx4', 'Cic', 'Dnmt3a', 'Epas1', 'Etv1', 'Fyn', 'Gata4', 'Gnaq', 'Grb2', 'Grm8', 'Helz', 'Hivep1', 'Huwe1', 'Itga6', 'Itgb5', 'Klf16', 'Lmo4', 'Maff', 'Mllt6', 'Mnt', 'Ncoa2', 'Nr1d1', 'Patz1', 'Per1', 'Prkd1', 'Rara', 'Rest', 'Sox4', 'Sox8', 'Sox9', 'Sphk2', 'Tle4']	35
Usf2	['Gli1', 'Ywhaz']	2
Wt1	['Aatf', 'Asxl1', 'Atf2', 'Atf7', 'Atf7ip', 'Atp1a2', 'Bcl6', 'Chd4', 'Clock', 'Csnk1a1', 'Daam2', 'Dmrta1', 'Dnm3', 'Enpp2', 'Ezh1', 'Gas7', 'Hbp1', 'Hdac6', 'Helz', 'Hk2', 'Hmbox1', 'Ing4', 'Map4k4', 'Mapk9', 'Mef2a', 'Mllt6', 'Mtf2', 'Mxd4', 'Mxi1', 'Nck2', 'Ncoa1', 'Ncoa2', 'Nfat5', 'Nr5a1', 'Nsd1', 'Otud4', 'Pak3', 'Pde10a', 'Phf20', 'Phf21a', 'Phf8', 'Plcb4', 'Prkd1', 'Rictor', 'Shc4', 'Syn…	52
Yy1	['Arid4a', 'Dnmt3a', 'Foxn3', 'Hif1a', 'Ing1', 'Nab2', 'Nfkbia', 'Papola', 'Zfp410']	9
Zfp148	['Bbx', 'Gsk3b', 'Itgb5', 'Zbtb20']	4
Zfp219	['Cdkn1b', 'Dpf3', 'Fyn', 'Itpr1', 'Map4k3', 'Nfia', 'Rara', 'Rora', 'Sox12', 'Tsc22d1']	10
Zfp239	['Atp2b4']	1
Zfp281	['Creb1', 'Pde10a']	2
Zfp35	['Myef2', 'Nrg1']	2
Zfp467	['Fgfr2', 'Gas1', 'Pparg', 'Wwc1', 'Zfp36l1']	5
Zic3	['Atp1a2', 'Camkk2', 'Cdk2', 'Hcfc1', 'Magi1', 'Mycn', 'Nr0b1', 'Runx1t1', 'Tab3', 'Zfp398']	10
